# Modelling *TERT* regulation across 19 different cancer types based on the MIPRIP 2.0 gene regulatory network approach

**DOI:** 10.1101/513259

**Authors:** Alexandra M. Poos, Theresa Kordaß, Amol Kolte, Volker Ast, Marcus Oswald, Karsten Rippe, Rainer König

**Affiliations:** Integrated Research and Treatment Center, Center for Sepsis Control and Care (CSCC), Jena University Hospital, D-07747 Jena, Am Klinikum 1, Germany; Network Modeling, Leibniz Institute for Natural Product Research and Infection Biology - Hans Knöll Institute (HKI) Jena, Beutenbergstrasse 11a, 07745 Jena, Germany; Division of Chromatin Networks, German Cancer Research Center (DKFZ) and Bioquant, Im Neuenheimer Feld 267, 69120 Heidelberg, Germany; Faculty of Biosciences, Heidelberg University, Germany; Research Group GMP & T Cell Therapy, German Cancer Research Center (DKFZ), Im Neuenheimer Feld 280, 69120 Heidelberg, Germany

**Keywords:** Mixed Integer linear Programming, gene regulatory networks, transcriptional regulation, telomere maintenance, telomerase, cancer

## Abstract

**Background:** Reactivation of the telomerase reverse transcriptase gene *TERT* is a central feature for the unlimited proliferation potential of the majority of cancers but the underlying regulatory processes are only partly understood.

**Results:** We assembled regulator binding information from different sources to construct a generic human and mouse regulatory network. Advancing our “Mixed Integer linear Programming based Regulatory Interaction Predictor” (MIPRIP) approach, we identified the most common and cancer-type specific regulators of *TERT* across 19 different human cancers. The results were validated by using the well-known *TERT* regulation by the ETS1 transcription factor in a subset of melanomas with mutations in the *TERT* promoter.

**Conclusion:** Our improved MIPRIP2 R-package and the associated generic regulatory networks are freely available at https://github.com/network-modeling/MIPRIP. MIPRIP 2.0 identified both common as well as tumor type specific regulators of *TERT*. The software can be easily applied to transcriptome datasets to predict gene regulation for any gene and disease/condition under investigation.
