## Supplementary Table 3 for "Modelling *TERT* regulation across 19 different cancer types based on the MIPRIP 2.0 gene regulatory network approach"

### Sheet: Blatt1
Results Tumor vs. all other tumors
BLCA			BRCA			CESC			COADREAD			ESCA			GBM			HNSC			LAML			LIHC			LUAD
TF	p-value_BH		TF	p-value_BH		TF	p-value_BH		TF	p-value_BH		TF	p-value_BH		TF	p-value_BH		TF	p-value_BH		TF	p-value_BH		TF	p-value_BH		TF	p-value_BH
PAX8	1.92418e-14		MYCN	1.16662e-17		TAL1	2.76325e-15		RAD21	2.22531e-17		MXD1	2.22573e-19		ETS2	9.2109e-26		PITX1	1.46464e-16		SMAD3	9.39813e-30		HMGA2	4.65964e-24		PAX5	3.61495e-15
AR	4.23125e-12		TAF9	5.50809e-17		BCL11A	6.743e-08		AR	2.22531e-17		NR2F2	2.53578e-19		MEN1	7.77194e-25		ESR1	1.39063e-15		ESR2	9.36874e-29		MITF	2.50827e-17		E2F4	9.01088e-14
PAX5	5.33085e-11		TCF12	5.46837e-13		HIF.1	6.743e-08		BATF	4.61426e-13		PAX8	4.34752e-12		WT1	7.16213e-20		TAF1	1.06819e-13		IKZF1	8.6253e-27		TFAP2D	3.0142e-15		SMARCB1	5.88696e-12
E2F6	2.50349e-09		E2F2	5.79926e-07		MXI1	2.04109e-07		SP3	8.35769e-11		GLI1	2.559e-08		CTCFL	1.39352e-09		HNRNPK	1.2016e-11		NFAT5	6.67236e-26		SIN3A	6.33366e-12		NFKB.P50.P65	1.43511e-10
NF.KB	1.87395e-05		AR	5.49165e-06		HIF1A	8.40206e-07		TAF1	1.25928e-09		KLF2	3.74661e-08		EGR1	1.55211e-07		RAD21	7.91288e-11		CEBPA	4.28843e-16		ZBTB48	7.00798e-11		AP-2	1.43511e-10
E2F4	0.00025409		SMARCB1	9.02809e-06		NF.KB	1.52927e-05		EPAS1	4.09696e-08		GLI2	1.96298e-07		HMGA2	1.30938e-06		MYC	2.93099e-08		MZF1	2.33662e-10		WT1	1.54214e-10		RELA	2.24905e-09
SIN3A	0.000310197		MYC	1.0926e-05		POLR2A	3.23399e-05		RUNX2	5.13668e-08		TFAP2A	3.52327e-05		SP3	1.32838e-05		ETS1	2.35927e-06		TCF7	9.37608e-06		HNRNPK	7.73452e-06		NFATC2	9.82594e-09
BATF	0.00411139		POU2F2	4.32827e-05		E2F5	3.76892e-05		SMARCB1	2.58203e-07		ETS2	3.54787e-05		ESR1	7.59228e-05		AP-2	3.07354e-05		SP3	0.000317149		MYC	1.28869e-05		ESR2	3.44159e-07
GLI2	0.0172866		PAX8	9.27545e-05		ETS1	0.000273292		HEY1	2.58203e-07		RUNX2	5.53868e-05		TP73	0.000298842		IRF1	3.64008e-05					REST	2.32137e-05		PAX8	0.00444256
HIF.1	0.0193984		MAX	0.000378832		MXD1	0.000393464		GLI1	3.0668e-06		MAX	0.000358283		HIF.1	0.000500516		MZF1	0.000290517					SP3	0.000247961		HIF.1	0.00524505
IKZF1	0.0296688		TAF1	0.00055973		TP73	0.000810956		CTCF	4.811e-06		NF.KB	0.000518586		RUNX2	0.00709974		GRHL2	0.000919706					MAZ	0.000359563		POU2F2	0.0292799
NFATC2	0.0394998		E2F4	0.00141603		PITX1	0.00118567		TCF12	2.56668e-05		HMGA2	0.00642218		TFAP2D	0.036852		HEY1	0.000919706					POU2F2	0.00425953		BCL11A	0.0292799
MYCN	0.0394998		BHLHE40	0.00415045		TAF9	0.00173883		E2F6	0.00074967		CEBPA	0.0210159					MAZ	0.00297691					E2F2	0.00425953		BHLHE40	0.0475364
			CTCF	0.00561789		BATF	0.00211555		E2F4	0.00823854								RELA	0.0158282					JUND	0.0111134		JUND	0.0475364
			ESR1	0.00676109		AP-2	0.00223364		PAX5	0.0087113								MXI1	0.0158282					GRHL2	0.0144188		TAF1	0.0475364
			HIF1A	0.047262		TCF12	0.00616444																	KLF2	0.0382642
						TP53	0.0413221
LUSC			OV			PAAD			PRAD			SKCM			STAD			TGCT			THYM			UCEC
TF	p-value_BH		TF	p-value_BH		TF	p-value_BH		TF	p-value_BH		TF	p-value_BH		TF	p-value_BH		TF	p-value_BH		TF	p-value_BH		TF	p-value_BH
MYB	4.50489e-18		ESR2	6.80618e-11		TAL1	1.82106e-16		PITX1	2.79172e-21		E2F5	3.66354e-27		MZF1	4.9728e-23		CTCFL	1.71784e-21		SMAD3	2.66223e-19		HNRNPK	3.04359e-27
POU2F2	4.50489e-18		MAX	9.01856e-11		JUND	5.3883e-15		ETS1	3.04202e-19		GLI2	2.98364e-19		SIN3AK20	8.33826e-20		MYC	3.97582e-20		MXD1	6.20603e-14		NFKB1	2.4349e-17
TCF7	1.0984e-14		E2F1	5.57389e-10		SIN3AK20	1.00382e-14		MITF	2.55795e-17		MYCN	3.55199e-07		EGR1	5.48208e-19		HEY1	4.72945e-18		IKZF1	1.11975e-10		PAX5	1.38292e-15
BATF	3.29588e-14		MEN1	2.3692e-07		SIN3A	3.03322e-08		NR2F2	8.27662e-16		TP53	4.69595e-06		PAX8	2.20662e-11		TFAP2D	1.12308e-14		RELA	1.09256e-09		BCL11A	6.40245e-15
EGR1	9.66806e-12		HMGA2	6.38179e-07		NFKB1	1.10623e-07		IRF1	3.38168e-13		GRHL2	0.000640871		MYCN	6.15206e-11		ZBTB48	1.12308e-14		MAX	2.95392e-07		E2F4	7.87632e-14
IRF1	1.07367e-11		POLR2A	0.000177905		TFAP2B	9.40272e-07		TFAP2D	4.23768e-10		TCF7	0.00415398		MXI1	1.87012e-09		JUND	7.67252e-09		ETS1	2.96401e-07		SMARCB1	1.8507e-12
EPAS1	3.32081e-08		NR2F2	0.00100911		NFKB.P50.P65	1.44063e-06		CEBPA	2.09336e-08		CTCF	0.00471219		TFAP2C	3.47413e-07		MYCN	5.11484e-07		BATF	0.000407806		RUNX2	1.33037e-05
RUNX2	9.24863e-06		AR	0.00103806		TCF12	9.18961e-06		E2F2	1.0225e-07		TFAP2C	0.0123903		E2F4	0.000642058		MAX	6.38253e-06		TP53	0.000573563		MITF	0.00048196
E2F2	0.000186233		NFAT5	0.00361326		IRF1	0.000171668		BHLHE40	5.66608e-06		HIF1A	0.0166574		IKZF1	0.00573003		HIF.1	0.000166466		MZF1	0.00171991		NFATC2	0.000968206
ZBTB48	0.000560308		BCL11A	0.00646008		E2F6	0.00219415		KLF2	0.000708601		REST	0.0265035		NR2F2	0.00692578		EPAS1	0.000545945		SIN3AK20	0.00550141		E2F5	0.00210321
E2F1	0.00147524		MAZ	0.0109881		CEBPA	0.00471986		TFAP2C	0.00234583		PAX5	0.0407421		MYC	0.0325712		TAF1	0.000545945		E2F6	0.00673971		JUND	0.00259534
BHLHE40	0.00794396		PAX8	0.0153225		REST	0.023249		AR	0.00522163					MXD1	0.0362989		HIF1A	0.00606441		E2F4	0.00762079		BATF	0.0404602
MITF	0.00824815		PITX1	0.0221059					ZBTB48	0.00813349								TCF12	0.0153316		E2F2	0.017952
TP73	0.0109973		TFAP2A	0.0280297					NFKB.P50.P65	0.0161633								NFATC2	0.0248142		NFAT5	0.023309
ESR1	0.0150058		GRHL2	0.0329034					CTCF	0.0247996											BHLHE40	0.0404019
NFX1	0.0417854								MEN1	0.0337351
									TFAP2A	0.0474874
